# On the identification of differentially-active transcription factors from ATAC-seq data

**DOI:** 10.1101/2024.03.06.583825

**Authors:** Felix Ezequiel Gerbaldo, Emanuel Sonder, Vincent Fischer, Selina Frei, Jiayi Wang, Katharina Gapp, Mark D. Robinson, Pierre-Luc Germain

## Abstract

ATAC-seq has emerged as a rich epigenome profiling technique, and is commonly used to identify Transcription Factors (TFs) underlying given phenomena. A number of methods can be used to identify differentially-active TFs through the accessibility of their DNA-binding motif, however little is known on the best approaches for doing so. Here we benchmark several such methods using a combination of curated datasets with various forms of short-term perturbations on known TFs, as well as semi-simulations. We include both methods specifically designed for this type of data as well as some that can be repurposed for it. We also investigate variations to these methods, and identify three particularly promising approaches (a chromVAR-limma workflow with critical adjustments, monaLisa and a combination of GC smooth quantile normalization and multivariate modeling). We further investigate the specific use of nucleosome-free fragments, the combination of top methods, and the impact of technical variation. Finally, we illustrate the use of the top methods on a novel dataset to characterize the impact on DNA accessibility of TRAnscription Factor TArgeting Chimeras (TRAFTAC), which can deplete TFs – in our case NFkB – at the protein level.

**Author summary:** Transcription factors regulate gene expression by binding sites in the genome that often harbor a specific DNA motif. The collective accessibility of these motif-matching regions, measured by technologies such as ATAC-seq, can be used to infer the activity of the corresponding transcription factors. Here we use curated datasets of 11 TF-specific perturbations as well as 116 semi-simulated datasets to benchmark various methods for identifying factors that differ in activity between experimental conditions. We investigate important variations in the analysis and make recommendations pertaining to such analysis. Finally, we illustrate the application of the top methods to characterize the effects of a novel method for perturbing transcription factors at the protein level.
