## Supplementary Table for "On the identification of differentially-active transcription factors from ATAC-seq data"

### Sheet: Sheet1
Method short name	Description	Reference
ATACseqTFEA	ATACseqTFEA ran as per the documentation.	https://bioconductor.org/packages/release/bioc/html/ATACseqTFEA.html
BaGFootLike	A method inspired by the BagFoot method, using limma to test for differences in both the footprint depth and the flanking accessibility, and then combining those tests using Fisher's method.
chromVAR:differentialDeviations	The original chromVAR method (except with a higher number of backgrounds), which applies t-tests on the corrected deviations.
chromVAR(deviations)>center>limma	chromVAR to obtain the bias-corrected deviations, followed by the centering to zero of each sample’s distribution of deviations, then by limma lmFit.
chromVAR(deviations)>limma	chromVAR to obtain the bias-corrected deviations, followed then by limma lmFit.
chromVAR(deviations)>Qt>limma	chromVAR to obtain the bias-corrected deviations, followed by quantile normalization of the samples distribution of deviations, then by limma lmFit.
chromVAR(deviations)>scale>limma	chromVAR to obtain the bias-corrected deviations, followed by unit-variance scaling of each samples’s distribution of deviations, then by limma lmFit.
chromVAR(z)>center>limma	chromVAR to obtain the z-scores, followed by the centering to zero of each sample’s distribution of z-scores, then by limma lmFit.
chromVAR(z)>limma	chromVAR to obtain the z-scores, followed then by limma lmFit.
chromVAR(z)>Qt>limma	chromVAR to obtain the z-scores, followed by quantile normalization of the samples distribution of z-scores, then by limma lmFit.
chromVAR(z)>scale>limma	chromVAR to obtain the z-scores, followed by unit-variance scaling of each samples’s distribution of z-scores, then by limma lmFit.
decoupleR(consensus)	edgeR differential accessibility analysis to obtain peaks logFC across conditions, which are then used with decoupleR’s consensus score.
decoupleR(consensus)>limma	decoupleR’s consensus score obtained sample-wise, followed by limma::lmFit.
decoupleR(corr_wsum)	edgeR differential accessibility analysis to obtain peaks logFC across conditions, which are then used with decoupleR’s corrected weighted sum score.
decoupleR(corr_wsum)>limma	decoupleR’s corrected weighted sum score obtained sample-wise, followed by limma::lmFit.
decoupleR(mlm)	edgeR differential accessibility analysis to obtain peaks logFC across conditions, which are then used with decoupleR’s multivariate linear model.
decoupleR(mlm)>limma	decoupleR’s multivariate linear model score obtained sample-wise, followed by limma::lmFit.
decoupleR(norm_wsum)	edgeR differential accessibility analysis to obtain peaks logFC across conditions, which are then used with decoupleR’s normalized weighted sum score.
decoupleR(norm_wsum)>limma	decoupleR’s normalized weighted sum score obtained sample-wise, followed by limma::lmFit.
decoupleR(udt)	edgeR differential accessibility analysis to obtain peaks logFC across conditions, which are then used with decoupleR’s univariate decision tree.
decoupleR(udt)>limma	decoupleR’s univariate decision tree score obtained sample-wise, followed by limma::lmFit.
decoupleR(ulm)	edgeR differential accessibility analysis to obtain peaks logFC across conditions, which are then used for with decoupleR’s univariate linear model.
decoupleR(ulm)>limma	decoupleR’s univariate linear model score obtained sample-wise, followed by limma::lmFit.
decoupleR(wsum)	edgeR differential accessibility analysis to obtain peaks logFC across conditions, which are then used with decoupleR’s weighted sum score .
decoupleR(wsum)>limma	decoupleR’s weighted sum score obtained sample-wise, followed by limma::lmFit.
diffTF(analytic)	diffTF run in analytic mode
diffTF(permutations)	diffTF using sample-permutations
fGSEA	Fast Gene Set Enrichment Analysis on the vector of peaks logFC across conditions, using peaks containing each motif as sets.
GC>decoupleR(consensus)	Smooth quantile normalization in GC bins, followed by edgeR differential accessibility analysis to obtain peaks logFC across conditions, which are then used with decoupleR’s consensus score.
GC>decoupleR(consensus)>limma	Smooth quantile normalization in GC bins, followed by decoupleR’s consensus score obtained sample-wise, followed by limma::lmFit.
GC>decoupleR(corr_wsum)	Smooth quantile normalization in GC bins, followed by edgeR differential accessibility analysis to obtain peaks logFC across conditions, which are then used with decoupleR’s corrected weighted sum score.
GC>decoupleR(corr_wsum)>limma	Smooth quantile normalization in GC bins, followed by decoupleR’s corrected weighted sum score obtained sample-wise, followed by limma::lmFit.
GC>decoupleR(mlm)	Smooth quantile normalization in GC bins, followed by edgeR differential accessibility analysis to obtain peaks logFC across conditions, which are then used with decoupleR’s multivariate linear model.
GC>decoupleR(mlm)>limma	Smooth quantile normalization in GC bins, followed by decoupleR’s multivariate linear model score obtained sample-wise, followed by limma::lmFit.
GC>decoupleR(norm_wsum)	Smooth quantile normalization in GC bins, followed by edgeR differential accessibility analysis to obtain peaks logFC across conditions, which are then used with decoupleR’s normalized weighted sum score.
GC>decoupleR(norm_wsum)>limma	Smooth quantile normalization in GC bins, followed by decoupleR’s normalized weighted sum score obtained sample-wise, followed by limma::lmFit.
GC>decoupleR(udt)	Smooth quantile normalization in GC bins, followed by edgeR differential accessibility analysis to obtain peaks logFC across conditions, which are then used with decoupleR’s univariate decision tree.
GC>decoupleR(udt)>limma	Smooth quantile normalization in GC bins, followed by decoupleR’s univariate decision tree score obtained sample-wise, followed by limma::lmFit.
GC>decoupleR(ulm)	Smooth quantile normalization in GC bins, followed by edgeR differential accessibility analysis to obtain peaks logFC across conditions, which are then used for with decoupleR’s univariate linear model.
GC>decoupleR(ulm)>limma	Smooth quantile normalization in GC bins, followed by decoupleR’s univariate linear model score obtained sample-wise, followed by limma::lmFit.
GC>decoupleR(wsum)	Smooth quantile normalization in GC bins, followed by edgeR differential accessibility analysis to obtain peaks logFC across conditions, which are then used with decoupleR’s weighted sum score .
GC>decoupleR(wsum)>limma	Smooth quantile normalization in GC bins, followed by decoupleR’s weighted sum score obtained sample-wise, followed by limma::lmFit.
GC>fastMLM>limma	Smooth quantile normalization in GC bins, followed by RcppArmadillo’s linear regression of sample-wise accessibility on a binary matrix of motif matches across peaks to obtain sample-motif scores, followed by limma::lmFit across conditions. This is simply a much faster version of decoupleR(mlm)>limma.
GC>Lasso-lm	Smooth quantile normalization in GC bins, followed by edgeR differential accessibility analysis to obtain peaks logFC across conditions, which are then used for a LASSO-regularized multivariate linear regression (glmnet) of the logFCs on the binary matrix of motif matches across peaks.
GC>monaLisa.StabSel	Smooth quantile normalization in GC bins, followed by edgeR differential accessibility analysis to obtain peaks logFC across conditions, which are then used for monaLisa’s stability selection method. As per the methods documentation, GC and oeCpG are added to the predictor matrix.
GC>monaLisa.vsOthers	Smooth quantile normalization in GC bins, followed by edgeR differential accessibility analysis to obtain peaks logFC across conditions, which are then split into 11 bins with a minimum absolute logFC of 0.3. monaLisa is then ran, testing each bin (except the zero-bin) against all other bins. Simes’ method is used to obtain a single p-value from the bins p-values.
GC>monaLisa.vsOthers(fewer bins)	Smooth quantile normalization in GC bins, followed by edgeR differential accessibility analysis to obtain peaks logFC across conditions, which are then split into 7 bins with a minimum absolute logFC of 0.3. monaLisa is then ran, testing each bin (except the zero-bin) against all other bins. Simes’ method is used to obtain a single p-value from the bins p-values.
GC>monaLisa.vsOthers(smaller zeroBin)	Smooth quantile normalization in GC bins, followed by edgeR differential accessibility analysis to obtain peaks logFC across conditions, which are then split into 11 bins with a minimum absolute logFC of 0.15. monaLisa is then ran, testing each bin (except the zero-bin) against all other bins. Simes’ method is used to obtain a single p-value from the bins p-values.
GC>monaLisa.vsOthers+spearman	Smooth quantile normalization in GC bins, followed by edgeR differential accessibility analysis to obtain peaks logFC across conditions, which are then split into 11 bins with a minimum absolute logFC of 0.3. monaLisa is then ran, testing each bin (except the zero-bin) against all other bins. Simes’ method is used to obtain a single p-value from the bins p-values, and the -log10 of this p-value i…
GC>monaLisa.vsZero	Smooth quantile normalization in GC bins, followed by edgeR differential accessibility analysis to obtain peaks logFC across conditions, which are then split into 11 bins with a minimum absolute logFC of 0.3. monaLisa is then ran, testing each bin (except the zero-bin) against the zero bin (i.e. |logFCs|<0.3). Simes’ method is used to obtain a single p-value from the bins p-values.
GC>msVIPER(binary)	The msVIPER method, using likelihood=1 for all motif matches.
GC>msVIPER(scores)	The msVIPER method, using the motif matching score as likelihood.
GC>Ridge-lm	Smooth quantile normalization in GC bins, followed by edgeR differential accessibility analysis to obtain peaks logFC across conditions, which are then used for a Ridge-regularized multivariate linear regression (glmnet) of the logFCs on the binary matrix of motif matches across peaks.
GC>ulm(binary)	Smooth quantile normalization in GC bins, followed by edgeR differential accessibility analysis to obtain peaks logFC across conditions, which are then regressed on on the binary matrix of motif matches across peaks using limma.
GC>ulm(scores)	Smooth quantile normalization in GC bins, followed by edgeR differential accessibility analysis to obtain peaks logFC across conditions, which are then regressed on on the matrix of motif matching scores using limma.
GC>ulm+GC	Smooth quantile normalization in GC bins, followed by edgeR differential accessibility analysis to obtain peaks logFC across conditions, which are then regressed on on the binary matrix of motif matches and GC content across peaks using limma.
GC>VIPER(binary)>limma	Smooth quantile normalization in GC bins, followed by the VIPER method using likelihood=1 for all motif matches, followed by limma::lmFit on the samples’ scores.
GC>VIPER(scores)>limma	Smooth quantile normalization in GC bins, followed by the VIPER method using the motif matching score for all motif matches, followed by limma::lmFit on the samples’ scores.
insertionModel	A weighted count of insertions around motif matches, weighted by the global insertion profile of the motif, summed across matches to obtain a sample-level motif score, followed by limma::lmFit.
Lasso-lm	edgeR differential accessibility analysis to obtain peaks logFC across conditions, which are then used for a LASSO-regularized multivariate linear regression (glmnet) of the logFCs on the binary matrix of motif matches across peaks.
MEIRLOP	edgeR differential accessibility analysis to obtain peaks logFC across conditions, which are then used along with sequence-based covariates as predictor in a logistic regression of whether peaks contain a motif.
monaLisa.StabSel	edgeR differential accessibility analysis to obtain peaks logFC across conditions, which are then used for monaLisa’s stability selection method. As per the methods documentation, GC and oeCpG are added to the predictor matrix.
monaLisa.vsOthers	edgeR differential accessibility analysis to obtain peaks logFC across conditions, which are then split into 11 bins with a minimum absolute logFC of 0.3. monaLisa is then ran, testing each bin (except the zero-bin) against all other bins. Simes’ method is used to obtain a single p-value from the bins p-values.
monaLisa.vsOthers(fewer bins)	edgeR differential accessibility analysis to obtain peaks logFC across conditions, which are then split into 7 bins with a minimum absolute logFC of 0.3. monaLisa is then ran, testing each bin (except the zero-bin) against all other bins. Simes’ method is used to obtain a single p-value from the bins p-values.
monaLisa.vsOthers(smaller zeroBin)	edgeR differential accessibility analysis to obtain peaks logFC across conditions, which are then split into 11 bins with a minimum absolute logFC of 0.15. monaLisa is then ran, testing each bin (except the zero-bin) against all other bins. Simes’ method is used to obtain a single p-value from the bins p-values.
monaLisa.vsOthers+spearman	edgeR differential accessibility analysis to obtain peaks logFC across conditions, which are then split into 11 bins with a minimum absolute logFC of 0.3. monaLisa is then ran, testing each bin (except the zero-bin) against all other bins. Simes’ method is used to obtain a single p-value from the bins p-values, and the -log10 of this p-value is multiplied by the absolute spearman correlation betw…
monaLisa.vsZero	edgeR differential accessibility analysis to obtain peaks logFC across conditions, which are then split into 11 bins with a minimum absolute logFC of 0.3. monaLisa is then ran, testing each bin (except the zero-bin) against the zero bin (i.e. |logFCs|<0.3). Simes’ method is used to obtain a single p-value from the bins p-values.
msVIPER(binary)	The msVIPER method, using likelihood=1 for all motif matches.
msVIPER(scores)	The msVIPER method, using the motif matching score as likelihood.
Ridge-lm	edgeR differential accessibility analysis to obtain peaks logFC across conditions, which are then used for a Ridge-regularized multivariate linear regression (glmnet) of the logFCs on the binary matrix of motif matches across peaks.
ulm(binary)	edgeR differential accessibility analysis to obtain peaks logFC across conditions, which are then regressed on on the binary matrix of motif matches across peaks using limma.
ulm(scores)	edgeR differential accessibility analysis to obtain peaks logFC across conditions, which are then regressed on on the matrix of motif matching scores using limma.
ulm+GC	edgeR differential accessibility analysis to obtain peaks logFC across conditions, which are then regressed on on the binary matrix of motif matches and GC content across peaks using limma.
VIPER(binary)>limma	The VIPER method using likelihood=1 for all motif matches, followed by limma::lmFit on the samples’ scores.
VIPER(scores)>limma	The VIPER method using the motif matching score for all motif matches, followed by limma::lmFit on the samples’ scores.
